# Horizontal gene transfer drives the emergence of nitrogen fixation in a unicellular *Synechocystis* lineage

**DOI:** 10.64898/2026.04.18.719408

**Authors:** Leonardo Ken Okumura, Mari Banba, Kazuma Uesaka, Shouta Nonoyama, Yuichi Fujita, Shinji Masuda

## Abstract

Nitrogen fixation plays a central role in primary productivity and nitrogen cycling in aquatic ecosystems, yet its distribution among cyanobacterial lineages remains incompletely understood. Biological nitrogen fixation is energetically costly and highly oxygen-sensitive, imposing constraints in oxygenic phototrophs. The unicellular cyanobacterial genus *Synechocystis* has long been regarded as strictly non-diazotrophic. Here, we report that *Synechocystis* sp. LKSZ1 possesses a functional nitrogen fixation system. Comparative genomics revealed that LKSZ1 is distinct from other *Synechocystis* strains and uniquely harbors a complete *nif* gene. Phylogenetic and structural analyses indicate acquisition via horizontal gene transfer from filamentous cyanobacteria. Physiological assays demonstrated photoautotrophic growth under nitrogen-depleted conditions and nitrogenase activity under microoxic to anaerobic conditions. Disruption of *nifK* abolished both growth and activity. These findings show that ecological nitrogen limitation and host compatibility can enable functional integration of horizontally acquired nitrogen fixation.
