## Supplementary material for "Horizontal gene transfer drives the emergence of nitrogen fixation in a unicellular *Synechocystis* lineage": Dataset 1

### Sheet: Legend
S1 File. Genome-level statistics for Synechocystis strains included in the PPanGGOLiN pangenome analysis. Rows correspond to individual genomes identified by strain name and NCBI RefSeq assembly accession number. Columns report assembly metrics (number of contigs, predicted genes, fragmented genes), gene family statistics (total families, families with fragments, multicopy families, soft-core and…

### Sheet: genomes_statistics
#soft_core=0.95
#duplication_margin=0.05
Genome_name	Contigs	Genes	Fragmented_genes	Families	Families_with_fragments	Families_in_multicopy	Soft_core_families	Soft_core_genes	Exact_core_families	Exact_core_genes	Persistent_genes	Persistent_fragmented_genes	Persistent_families	Persistent_families_proportion	Persistent_families_with_fragments	Persistent_families_in_multicopy	Shell_genes	Shell_fragmented_genes	Shell_families	Shell_families_proportion	Shell_families_with_fragments	Shell_families_in_multicopy	Cloud_genes	Cloud_fragmented_genes	Cloud_families	Cloud_families_proportion	Cloud_families_with_fragments	Cloud_families_in_multicopy	Completeness	Contamination	Fragmentation	RGPs	Spots	Modules
PCC_6803_GCF_022869765_1	1	3294	32	3074	27	112	1990	2094	1291	1368	2832	30	2644	0.860117	25	102	462	2	430	0.139883	2	10	0	0	0	0	0	0	100	0.6	0.88	29	29	39
FACHB898_GCF_014698575_1	62	3616	37	3371	32	150	1990	2101	1291	1368	2823	31	2643	0.78404	26	110	788	6	723	0.214476	6	40	5	0	5	0.00148324	0	0	99.96	0.56	0.95	41	19	63
salina_LEGE_06099_GCF_015207645_1	152	3927	526	3303	441	496	1986	2387	1291	1547	3108	438	2575	0.779594	368	438	385	62	321	0.0971844	54	41	434	26	407	0.123221	19	17	97.39	14.02	13.35	51	27	40
PCC_7338_GCF_018282115_1	4	3591	51	3344	43	145	1990	2101	1291	1366	2781	20	2602	0.77811	19	107	473	24	417	0.124701	17	29	337	7	325	0.097189	7	9	98.41	0.36	1.29	52	50	53
PCC_6803_substr_GTT_GCF_046847935_1	1	3294	33	3074	28	112	1990	2095	1291	1368	2833	31	2644	0.860117	26	103	461	2	430	0.139883	2	9	0	0	0	0	0	0	100	0.64	0.91	29	29	39
IPPAS_B1465_GCF_003015225_1	7	3698	41	3373	35	171	1990	2109	1291	1372	2871	34	2644	0.783872	28	116	820	7	722	0.214053	7	55	7	0	7	0.0020753	0	0	100	0.72	1.04	33	30	64
PCC_6803_substr_PCCN_GCF_000284215_1	1	3294	33	3074	28	112	1990	2094	1291	1367	2833	31	2644	0.860117	26	103	461	2	430	0.139883	2	9	0	0	0	0	0	0	100	0.6	0.91	29	29	39
CACIAM_05_GCF_010222815_1	1	3290	47	3138	43	115	1990	2092	1291	1368	2751	30	2611	0.832059	27	103	289	9	280	0.0892288	9	9	250	8	247	0.0787126	7	3	98.75	0.72	1.37	36	35	43
salina_LEGE_00031_GCF_015207985_1	115	3680	70	3471	64	158	1988	2095	1291	1372	2772	38	2622	0.755402	37	108	875	30	816	0.235091	25	50	33	2	33	0.00950735	2	0	99.17	0.56	1.84	51	16	52
CS94_GCF_025128275_1	22	3200	59	3077	50	106	1988	2073	1291	1360	2622	33	2521	0.819305	30	88	218	15	210	0.0682483	11	8	360	11	346	0.112447	9	10	95.35	0.56	1.62	37	28	48
PCC_6714_GCF_000478825_2	4	3500	61	3280	49	151	1990	2090	1291	1364	2693	30	2543	0.775305	27	104	355	22	304	0.0926829	15	33	452	9	433	0.132012	7	14	96.18	0.68	1.49	39	36	55
PCC_6803_substr_GTI_GCF_000284135_1	1	3293	31	3075	26	110	1990	2094	1291	1368	2831	29	2644	0.859837	24	101	461	2	430	0.139837	2	9	1	0	1	0.000325203	0	0	100	0.56	0.85	29	29	39
PCC_6803_GCF_011392055_1	108	3646	44	3381	38	159	1990	2106	1291	1369	2838	37	2643	0.781721	31	116	796	7	726	0.214729	7	43	12	0	12	0.00354925	0	0	99.96	0.68	1.12	40	21	64
FACHB908_GCF_014698595_1	53	3574	38	3354	32	144	1990	2100	1291	1367	2809	32	2638	0.786524	26	109	763	6	714	0.21288	6	35	2	0	2	0.000596303	0	0	99.77	0.56	0.95	45	21	63
PCC_6803_GCF_000009725_1	5	3700	43	3367	37	178	1990	2112	1291	1372	2873	35	2644	0.785269	29	119	825	8	721	0.214137	8	59	2	0	2	0.000594001	0	0	100	0.76	1.1	33	30	63
PCC_6803_substr_GTT_GCF_046846445_1	1	3294	33	3074	28	112	1990	2095	1291	1368	2833	31	2644	0.860117	26	103	461	2	430	0.139883	2	9	0	0	0	0	0	0	100	0.64	0.91	29	29	39
FACHB383_GCF_014698605_1	68	3799	58	3552	56	196	1989	2115	1291	1378	2799	32	2627	0.739583	30	129	685	19	615	0.173142	19	62	315	7	310	0.0872748	7	5	99.36	1.04	1.58	56	24	47
PCC_6803_substr_GTT_GCF_046847955_1	1	3294	33	3074	28	112	1990	2095	1291	1368	2833	31	2644	0.860117	26	103	461	2	430	0.139883	2	9	0	0	0	0	0	0	100	0.64	0.91	29	29	39
PCC_6803_GCF_018845095_1	7	3691	41	3369	35	172	1990	2109	1291	1371	2870	34	2644	0.784803	28	117	818	7	722	0.214307	7	55	3	0	3	0.000890472	0	0	100	0.72	1.04	32	29	64
PCC_6803_GCF_000270265_1	1	3292	31	3073	26	110	1990	2094	1291	1368	2830	29	2643	0.860072	24	101	462	2	430	0.139928	2	9	0	0	0	0	0	0	99.96	0.56	0.85	29	29	39
PCC_6803_GCF_000340785_1	8	3700	39	3374	33	175	1990	2109	1291	1371	2869	32	2644	0.78364	26	115	822	7	721	0.213693	7	60	9	0	9	0.00266746	0	0	100	0.64	0.98	34	30	65
PCC_6803_GCF_001318385_1	1	3293	32	3073	27	112	1990	2095	1291	1368	2831	30	2643	0.860072	25	102	462	2	430	0.139928	2	10	0	0	0	0	0	0	99.96	0.6	0.88	29	29	39
LKSZ1_GCF_040436315_1	1	3305	31	3143	27	116	1955	2039	1291	1365	2144	15	2044	0.650334	14	71	149	3	130	0.0413618	3	7	1012	13	969	0.308304	10	38	77.31	0.64	0.86	62	62	26
PCC_6803_substr_GTT_GCF_046847945_1	1	3294	33	3074	28	112	1990	2095	1291	1368	2833	31	2644	0.860117	26	103	461	2	430	0.139883	2	9	0	0	0	0	0	0	100	0.64	0.91	29	29	39
FACHB929_GCF_014698625_1	56	3562	38	3352	32	139	1990	2100	1291	1367	2808	32	2638	0.786993	26	109	751	6	711	0.212112	6	30	3	0	3	0.000894988	0	0	99.77	0.56	0.95	43	20	63
PCC_6803_substr_PCCP_GCF_000284455_1	1	3294	32	3074	27	112	1990	2094	1291	1367	2832	30	2644	0.860117	25	102	462	2	430	0.139883	2	10	0	0	0	0	0	0	100	0.56	0.88	29	29	39
salina_LEGE_00041_GCF_015207935_1	157	3660	74	3455	69	155	1989	2095	1291	1371	2769	43	2622	0.7589	42	109	874	30	816	0.236179	26	46	17	1	17	0.00492041	1	0	99.17	0.64	2	62	16	52
PCC_7339_GCF_019924095_1	3	3720	93	3409	84	180	1989	2117	1291	1376	2821	44	2602	0.763274	43	128	471	38	394	0.115576	30	40	428	11	413	0.12115	11	12	98.41	1.08	2.46	57	56	57
PCC_6803_GCF_026127295_1	108	3646	44	3381	38	159	1990	2106	1291	1369	2838	37	2643	0.781721	31	116	796	7	726	0.214729	7	43	12	0	12	0.00354925	0	0	99.96	0.68	1.12	40	21	64
PCC_6803_GCF_050408035_1	5	3700	43	3367	37	178	1990	2112	1291	1372	2873	35	2644	0.785269	29	119	825	8	721	0.214137	8	59	2	0	2	0.000594001	0	0	100	0.76	1.1	33	30	63
PCC_7509_GCF_000332075_2	4	4804	124	4260	96	317	1381	1479	1291	1376	1531	21	1419	0.333099	17	79	112	11	95	0.0223005	8	12	3161	92	2746	0.644601	71	226	53.67	1.48	2.25	99	94	18
LEGE_06083_GCF_015207725_1	479	3674	181	3430	174	180	1946	2078	1291	1381	2689	141	2517	0.733819	139	119	730	37	661	0.192711	32	58	255	3	252	0.0734694	3	3	95.2	1	5.07	63	2	41
